# Co-recruitment of relatives in a broadcast-spawning coral (*Acropora hyacinthus*) facilitates emergence of an inbred, genetically distinct group within a panmictic population

**DOI:** 10.1101/2020.02.26.956680

**Authors:** Sarah Barfield, Sarah W. Davies, Mikhail V. Matz

## Abstract

Many broadly-dispersing marine taxa are species-rich, show genetic heterogeneity on small spatial scales, and are locally adapted to their environmental conditions. How such genetic subdivisions can emerge despite the potential for high gene flow continues to be the major paradox of evolution in the sea. One understudied process potentially contributing to genetic structuring in marine populations is variation in larval recruitment. Here, we report an unusual recruitment pattern in the broadcast-spawning coral species *Acropora hyacinthus* on Yap Island, Micronesia. Reduced representation genotyping of 275 individuals of varying size classes on this isolated reef system demonstrated general island-wide panmixia but also identified a genetically divergent group of juvenile corals at one out of the four sites sampled, showing elevated inbreeding and relatedness, including two pairs of siblings. Notably, adult corals as well as the majority of juveniles at the same site belong to the panmictic gene pool, suggesting that representatives of the inbred lineage of juveniles co-recruited and may be partially reproductively isolated from the rest of the island population. Reproductive isolation is suggested by the discovery of distinct genomic regions of greatly reduced genetic diversity in the inbred lineage, encompassing genes involved in sperm-egg recognition and fertilization that may serve as reproductive barrier loci. We propose that co-recruitment of genetic relatives via cohesive dispersal, a process that was previously unrecognized in broadcast-spawning corals, can generate familial genetic structure and might be important for the emergence of genetically distinct, locally adapted ecomorphs and cryptic species.
