## Supplemental Table 1 for "Co-recruitment of relatives in a broadcast-spawning coral (*Acropora hyacinthus*) facilitates emergence of an inbred, genetically distinct group within a panmictic population"

### Sheet: Sheet1
Sample	Population	Cohort
GC_100A	Goofnuw Channel	adult
GC_101J	Goofnuw Channel	juvenile
GC_102J	Goofnuw Channel	juvenile
GC_103A	Goofnuw Channel	adult
GC_104A	Goofnuw Channel	adult
GC_105A	Goofnuw Channel	adult
GC_106A	Goofnuw Channel	adult
GC_107A	Goofnuw Channel	adult
GC_108A	Goofnuw Channel	adult
GC_109J	Goofnuw Channel	juvenile
GC_110J	Goofnuw Channel	juvenile
GC_111A	Goofnuw Channel	adult
GC_112A	Goofnuw Channel	adult
GC_113A	Goofnuw Channel	adult
GC_114A	Goofnuw Channel	adult
GC_115A	Goofnuw Channel	adult
GC_116J	Goofnuw Channel	juvenile
GC_117A	Goofnuw Channel	adult
GC_118A	Goofnuw Channel	adult
GC_119A	Goofnuw Channel	adult
GC_120A	Goofnuw Channel	adult
GC_121A	Goofnuw Channel	adult
GC_122A	Goofnuw Channel	adult
GC_124A	Goofnuw Channel	adult
GC_125A	Goofnuw Channel	adult
GC_26J	Goofnuw Channel	juvenile
GC_27J	Goofnuw Channel	juvenile
GC_28J	Goofnuw Channel	juvenile
GC_29J	Goofnuw Channel	juvenile
GC_30J	Goofnuw Channel	juvenile
GC_31J	Goofnuw Channel	juvenile
GC_32J	Goofnuw Channel	juvenile
GC_33J	Goofnuw Channel	juvenile
GC_34J	Goofnuw Channel	juvenile
GC_35J	Goofnuw Channel	juvenile
GC_36J	Goofnuw Channel	juvenile
GC_37J	Goofnuw Channel	juvenile
GC_47J	Goofnuw Channel	juvenile
GC_48J	Goofnuw Channel	juvenile
GC_49J	Goofnuw Channel	juvenile
GC_50J	Goofnuw Channel	juvenile
GC_56A	Goofnuw Channel	adult
GC_57A	Goofnuw Channel	adult
GC_58J	Goofnuw Channel	juvenile
GC_60A	Goofnuw Channel	adult
GC_61A	Goofnuw Channel	adult
GC_62A	Goofnuw Channel	adult
GC_63A	Goofnuw Channel	adult
GC_64A	Goofnuw Channel	adult
GC_65A	Goofnuw Channel	adult
GC_66A	Goofnuw Channel	adult
GC_67J	Goofnuw Channel	juvenile
GC_68A	Goofnuw Channel	adult
GC_69A	Goofnuw Channel	adult
GC_70A	Goofnuw Channel	adult
GC_98J	Goofnuw Channel	juvenile
GC_99A	Goofnuw Channel	adult
NMP_126A	Nimpal	adult
NMP_127A	Nimpal	adult
NMP_128A	Nimpal	adult
NMP_129A	Nimpal	adult
NMP_129J	Nimpal	juvenile
NMP_130A	Nimpal	adult
NMP_130J	Nimpal	juvenile
NMP_131A	Nimpal	adult
NMP_131J	Nimpal	juvenile
NMP_132A	Nimpal	adult
NMP_132J	Nimpal	juvenile
NMP_133A	Nimpal	adult
NMP_133J	Nimpal	juvenile
NMP_134A	Nimpal	adult
NMP_134J	Nimpal	juvenile
NMP_135A	Nimpal	adult
NMP_135J	Nimpal	juvenile
NMP_136J	Nimpal	juvenile
NMP_137A	Nimpal	adult
NMP_137J	Nimpal	juvenile
NMP_138A	Nimpal	adult
NMP_138J	Nimpal	juvenile
NMP_139A	Nimpal	adult
NMP_139J	Nimpal	juvenile
NMP_140A	Nimpal	adult
NMP_140J	Nimpal	juvenile
NMP_141A	Nimpal	adult
NMP_141J	Nimpal	juvenile
NMP_142A	Nimpal	adult
NMP_142J	Nimpal	juvenile
NMP_143A	Nimpal	adult
NMP_143J	Nimpal	juvenile
NMP_144A	Nimpal	adult
NMP_144J	Nimpal	juvenile
NMP_145A	Nimpal	adult
NMP_145J	Nimpal	juvenile
NMP_146A	Nimpal	adult
NMP_146J	Nimpal	juvenile
NMP_147A	Nimpal	adult
NMP_147J	Nimpal	juvenile
NMP_148A	Nimpal	adult
NMP_148J	Nimpal	juvenile
NMP_149A	Nimpal	adult
NMP_149J	Nimpal	juvenile
NMP_150A	Nimpal	adult
NMP_150J	Nimpal	juvenile
NMP_151A	Nimpal	adult
NMP_151J	Nimpal	juvenile
NMP_152A	Nimpal	adult
NMP_152J	Nimpal	juvenile
NMP_153J	Nimpal	juvenile
NMP_154A	Nimpal	adult
NMP_154J	Nimpal	juvenile
NMP_155A	Nimpal	adult
NMP_155J	Nimpal	juvenile
NMP_156A	Nimpal	adult
NMP_156J	Nimpal	juvenile
NMP_157A	Nimpal	adult
NMP_157J	Nimpal	juvenile
NMP_158A	Nimpal	adult
NMP_158J	Nimpal	juvenile
NMP_159J	Nimpal	juvenile
NMP_160J	Nimpal	juvenile
NMP_161J	Nimpal	juvenile
NMP_162J	Nimpal	juvenile
NMP_163J	Nimpal	juvenile
ST_100J	South Tip	juvenile
ST_101J	South Tip	juvenile
ST_102J	South Tip	juvenile
ST_103J	South Tip	juvenile
ST_104J	South Tip	juvenile
ST_105J	South Tip	juvenile
ST_106J	South Tip	juvenile
ST_107J	South Tip	juvenile
ST_109J	South Tip	juvenile
ST_110J	South Tip	juvenile
ST_111J	South Tip	juvenile
ST_112J	South Tip	juvenile
ST_113J	South Tip	juvenile
ST_114J	South Tip	juvenile
ST_115J	South Tip	juvenile
ST_116J	South Tip	juvenile
ST_117J	South Tip	juvenile
ST_118J	South Tip	juvenile
ST_119J	South Tip	juvenile
ST_120J	South Tip	juvenile
ST_121J	South Tip	juvenile
ST_122J	South Tip	juvenile
ST_123J	South Tip	juvenile
ST_124J	South Tip	juvenile
ST_125J	South Tip	juvenile
ST_77J	South Tip	juvenile
ST_78J	South Tip	juvenile
ST_79J	South Tip	juvenile
ST_80J	South Tip	juvenile
ST_81J	South Tip	juvenile
ST_82J	South Tip	juvenile
ST_83J	South Tip	juvenile
ST_84J	South Tip	juvenile
ST_85J	South Tip	juvenile
ST_86J	South Tip	juvenile
ST_87J	South Tip	juvenile
ST_88J	South Tip	juvenile
ST_89J	South Tip	juvenile
ST_90J	South Tip	juvenile
ST_91J	South Tip	juvenile
ST_92J	South Tip	juvenile
ST_93J	South Tip	juvenile
ST_94J	South Tip	juvenile
ST_95J	South Tip	juvenile
ST_96J	South Tip	juvenile
ST_97J	South Tip	juvenile
ST_98J	South Tip	juvenile
ST_99J	South Tip	juvenile
ST_H726	South Tip	adult
ST_H727	South Tip	adult
ST_H728	South Tip	adult
ST_H729	South Tip	adult
ST_H730	South Tip	adult
ST_H731	South Tip	adult
ST_H732	South Tip	adult
ST_H733	South Tip	adult
ST_H734	South Tip	adult
ST_H735	South Tip	adult
ST_H736	South Tip	adult
ST_H737	South Tip	adult
ST_H738	South Tip	adult
ST_H739	South Tip	adult
ST_H740	South Tip	adult
ST_H741	South Tip	adult
ST_H742	South Tip	adult
ST_H743	South Tip	adult
ST_H744	South Tip	adult
ST_H745	South Tip	adult
ST_H746	South Tip	adult
ST_H747	South Tip	adult
ST_H748	South Tip	adult
ST_H749	South Tip	adult
ST_H751	South Tip	adult
ST_H752	South Tip	adult
ST_H762	South Tip	adult
ST_H764	South Tip	adult
ST_H766	South Tip	adult
ST_H767	South Tip	adult
ST_H768	South Tip	adult
ST_H769	South Tip	adult
ST_H770	South Tip	adult
ST_H771	South Tip	adult
ST_H772	South Tip	adult
ST_H773	South Tip	adult
ST_H774	South Tip	adult
ST_H775	South Tip	adult
WOR_10A	West Outer Reef	adult
WOR_11A	West Outer Reef	adult
WOR_12A	West Outer Reef	adult
WOR_13A	West Outer Reef	adult
WOR_14A	West Outer Reef	adult
WOR_15A	West Outer Reef	adult
WOR_16A	West Outer Reef	adult
WOR_16J	West Outer Reef	juvenile
WOR_17A	West Outer Reef	adult
WOR_18A	West Outer Reef	adult
WOR_19A	West Outer Reef	adult
WOR_1J	West Outer Reef	juvenile
WOR_20A	West Outer Reef	adult
WOR_20J	West Outer Reef	juvenile
WOR_21A	West Outer Reef	adult
WOR_22A	West Outer Reef	adult
WOR_22J	West Outer Reef	juvenile
WOR_23A	West Outer Reef	adult
WOR_24A	West Outer Reef	adult
WOR_24J	West Outer Reef	juvenile
WOR_25A	West Outer Reef	adult
WOR_25J	West Outer Reef	juvenile
WOR_2J	West Outer Reef	juvenile
WOR_36A	West Outer Reef	adult
WOR_37A	West Outer Reef	adult
WOR_38A	West Outer Reef	adult
WOR_39A	West Outer Reef	adult
WOR_3J	West Outer Reef	juvenile
WOR_41A	West Outer Reef	adult
WOR_42A	West Outer Reef	adult
WOR_43A	West Outer Reef	adult
WOR_44A	West Outer Reef	adult
WOR_45A	West Outer Reef	adult
WOR_46A	West Outer Reef	adult
WOR_47A	West Outer Reef	adult
WOR_48A	West Outer Reef	adult
WOR_49A	West Outer Reef	adult
WOR_4J	West Outer Reef	juvenile
WOR_50A	West Outer Reef	adult
WOR_52J	West Outer Reef	juvenile
WOR_53J	West Outer Reef	juvenile
WOR_54J	West Outer Reef	juvenile
WOR_55J	West Outer Reef	juvenile
WOR_56J	West Outer Reef	juvenile
WOR_57J	West Outer Reef	juvenile
WOR_58J	West Outer Reef	juvenile
WOR_59J	West Outer Reef	juvenile
WOR_5J	West Outer Reef	juvenile
WOR_60J	West Outer Reef	juvenile
WOR_61J	West Outer Reef	juvenile
WOR_62J	West Outer Reef	juvenile
WOR_63J	West Outer Reef	juvenile
WOR_64J	West Outer Reef	juvenile
WOR_65J	West Outer Reef	juvenile
WOR_66J	West Outer Reef	juvenile
WOR_67J	West Outer Reef	juvenile
WOR_68J	West Outer Reef	juvenile
WOR_69J	West Outer Reef	juvenile
WOR_6A	West Outer Reef	adult
WOR_6J	West Outer Reef	juvenile
WOR_70J	West Outer Reef	juvenile
WOR_71J	West Outer Reef	juvenile
WOR_72J	West Outer Reef	juvenile
WOR_73J	West Outer Reef	juvenile
WOR_74J	West Outer Reef	juvenile
WOR_75J	West Outer Reef	juvenile
WOR_7A	West Outer Reef	adult
WOR_7J	West Outer Reef	juvenile
WOR_8A	West Outer Reef	adult
WOR_8J	West Outer Reef	juvenile
WOR_9A	West Outer Reef	adult
WOR_9J	West Outer Reef	juvenile
