## Supplemental Table 3 for "Co-recruitment of relatives in a broadcast-spawning coral (*Acropora hyacinthus*) facilitates emergence of an inbred, genetically distinct group within a panmictic population"

### Sheet: Sheet1
deme	chromosome	position	watterson's theta	Amillepora geneID	position	gene name	annotation
native	12	3892500	1.56744	NA
native	12	3897500	1.33082	NA
native	12	3902500	3.15479	Amillepora13252	3902507-3910040	NA	NA
native	12	3907500	3.80283	Amillepora13253	3902507-3910040	NA	NA
native	12	3912500	4.46793	NA
native	12	3917500	4.91598	Amillepora13254	3920532-3921310	NA	NA
native	12	3922500	5.15347	NA
native	12	3927500	5.77051	Amillepora13255	3929444-3937546	DLL4	Notch signalling ligand
native	12	3932500	8.85894	Amillepora13255	3929444-3937546	DLL4	Notch signalling ligand
native	12	3937500	12.0533	Amillepora13255	3929444-3937546	DLL4	Notch signalling ligand
native	12	3942500	14.5877	NA
native	12	3947500	14.5685	NA
native	12	3952500	11.5321	NA
native	12	3957500	7.38391	NA
native	12	3962500	3.83187	NA
native	12	3967500	1.76204	NA
native	12	3972500	1.93629	NA
inbred	12	3892500	1.14571	NA
inbred	12	3897500	0.922536	NA
inbred	12	3902500	0.27534	Amillepora13252	3902507-3910040	NA	NA
inbred	12	3907500	0.740118	Amillepora13253	3902507-3910040	NA	NA
inbred	12	3912500	1.31511	NA
inbred	12	3917500	2.04101	Amillepora13254	3920532-3921310	NA	NA
inbred	12	3922500	2.04653	NA
inbred	12	3927500	2.04653	Amillepora13255	3929444-3937546	DLL4	Notch signalling ligand
inbred	12	3932500	1.91577	Amillepora13255	3929444-3937546	DLL4	Notch signalling ligand
inbred	12	3937500	1.5274	Amillepora13255	3929444-3937546	DLL4	Notch signalling ligand
inbred	12	3942500	1.56921	NA
inbred	12	3947500	1.54394	NA
inbred	12	3952500	1.67974	NA
inbred	12	3957500	1.29522	NA
inbred	12	3962500	1.26171	NA
inbred	12	3967500	1.44102	NA
inbred	12	3972500	1.95994	NA
native	12	13197500	2.12746	NA
native	12	13202500	2.54009	Amillepora14065	13204840-13228046	NA	NA
native	12	13207500	3.53332	Amillepora14065	13204840-13228046	NA	NA
native	12	13212500	4.15353	Amillepora14065	13204840-13228046	NA	NA
native	12	13217500	4.35911	Amillepora14065	13204840-13228046	NA	NA
native	12	13222500	4.91233	Amillepora14065	13204840-13228046	NA	NA
native	12	13227500	7.49761	Amillepora14065	13204840-13228046	NA	NA
native	12	13232500	7.54969	Amillepora14065	13204840-13228046	NA	NA
native	12	13237500	7.33452	NA
native	12	13242500	8.85211	Amillepora14068	13247218-13268783	XPO6	exportin; nuclear export of actin and profilin-actin complexes in somatic cells
native	12	13247500	7.37476	Amillepora14068	13247218-13268783	XPO6	exportin; nuclear export of actin and profilin-actin complexes in somatic cells
native	12	13252500	4.41895	Amillepora14068	13247218-13268783	XPO6	exportin; nuclear export of actin and profilin-actin complexes in somatic cells
native	12	13257500	2.94259	Amillepora14068	13247218-13268783	XPO6	exportin; nuclear export of actin and profilin-actin complexes in somatic cells
native	12	13262500	2.36042	Amillepora14068	13247218-13268783	XPO6	exportin; nuclear export of actin and profilin-actin complexes in somatic cells
inbred	12	13197500	0.916015	NA
inbred	12	13202500	0.775953	Amillepora14065	13204840-13228046	NA	NA
inbred	12	13207500	2.29813	Amillepora14065	13204840-13228046	NA	NA
inbred	12	13212500	2.99659	Amillepora14065	13204840-13228046	NA	NA
inbred	12	13217500	2.79303	Amillepora14065	13204840-13228046	NA	NA
inbred	12	13222500	2.60048	Amillepora14065	13204840-13228046	NA	NA
inbred	12	13227500	2.90095	Amillepora14065	13204840-13228046	NA	NA
inbred	12	13232500	1.56871	Amillepora14065	13204840-13228046	NA	NA
inbred	12	13237500	1.3845	NA
inbred	12	13242500	2.83969	Amillepora14068	13247218-13268783	XPO6	exportin; nuclear export of actin and profilin-actin complexes in somatic cells
inbred	12	13247500	2.57404	Amillepora14068	13247218-13268783	XPO6	exportin; nuclear export of actin and profilin-actin complexes in somatic cells
inbred	12	13252500	2.27357	Amillepora14068	13247218-13268783	XPO6	exportin; nuclear export of actin and profilin-actin complexes in somatic cells
inbred	12	13257500	2.08363	Amillepora14068	13247218-13268783	XPO6	exportin; nuclear export of actin and profilin-actin complexes in somatic cells
inbred	12	13262500	1.84626	Amillepora14068	13247218-13268783	XPO6	exportin; nuclear export of actin and profilin-actin complexes in somatic cells
native	2	22497500	1.32994	Amillepora04916	22471772-22503965	WDR87	testis development protein NYD-SP11; WD repeat domain 87; binding activity
native	2	22502500	1.4652	Amillepora04916	22471772-22503965	WDR87	testis development protein NYD-SP11; WD repeat domain 87; binding activity
native	2	22507500	3.2031	Amillepora04916	22471772-22503965	WDR87	testis development protein NYD-SP11; WD repeat domain 87; binding activity
native	2	22512500	6.49279	Amillepora04919	22508998-22513791	NME5	Testis-Specific Nm23 Homolog; nucleoside diphosphate kinase activity
native	2	22517500	9.02448	Amillepora04919	22508998-22513791	NME5	Testis-Specific Nm23 Homolog; nucleoside diphosphate kinase activity
native	2	22522500	11.0777	Amillepora04920	22536822-22539397	SNRPE	small nuclear ribonucleoprotein polypeptide E
native	2	22527500	11.101	Amillepora04920	22536822-22539397	SNRPE	small nuclear ribonucleoprotein polypeptide E
native	2	22532500	9.44146	Amillepora04920	22536822-22539397	SNRPE	small nuclear ribonucleoprotein polypeptide E
native	2	22537500	6.34096	Amillepora04920	22536822-22539397	SNRPE	small nuclear ribonucleoprotein polypeptide E
native	2	22542500	3.78857	Amillepora04921	22543812-22572436	LRMP	lymphoid restricted membrane protein
native	2	22547500	1.73541	Amillepora04921	22543812-22572436	LRMP	lymphoid restricted membrane protein
native	2	22552500	1.41851	Amillepora04921	22543812-22572436	LRMP	lymphoid restricted membrane protein
inbred	2	22497500	1.66269	Amillepora04916	22471772-22503965	WDR87	testis development protein NYD-SP11; WD repeat domain 87; binding activity
inbred	2	22502500	1.35075	Amillepora04916	22471772-22503965	WDR87	testis development protein NYD-SP11; WD repeat domain 87; binding activity
inbred	2	22507500	1.52488	Amillepora04916	22471772-22503965	WDR87	testis development protein NYD-SP11; WD repeat domain 87; binding activity
inbred	2	22512500	1.72279	Amillepora04919	22508998-22513791	NME5	nucleoside diphosphate kinase homolog 5
inbred	2	22517500	1.25904	Amillepora04919	22508998-22513791	NME5	nucleoside diphosphate kinase homolog 5
inbred	2	22522500	1.50337	Amillepora04920	22536822-22539397	SNRPE	small nuclear ribonucleoprotein polypeptide E
inbred	2	22527500	1.41558	Amillepora04920	22536822-22539397	SNRPE	small nuclear ribonucleoprotein polypeptide E
inbred	2	22532500	1.53516	Amillepora04920	22536822-22539397	SNRPE	small nuclear ribonucleoprotein polypeptide E
inbred	2	22537500	1.40835	Amillepora04920	22536822-22539397	SNRPE	small nuclear ribonucleoprotein polypeptide E
inbred	2	22542500	1.3142	Amillepora04921	22543812-22572436	LRMP	lymphoid restricted membrane protein
inbred	2	22547500	1.06987	Amillepora04921	22543812-22572436	LRMP	lymphoid restricted membrane protein
inbred	2	22552500	1.06987	Amillepora04921	22543812-22572436	LRMP	lymphoid restricted membrane protein
native	3	16912500	1.02482	Amillepora23242	16909843-16919080	PIPOX	pipecolic acid and sarcosine oxidase
native	3	16917500	1.07943	Amillepora23242	16909843-16919080	PIPOX	pipecolic acid and sarcosine oxidase
native	3	16922500	3.18995	Amillepora23244	16925345-16928836	PKD1L2	polycystin 1 like 2; component of cation channel pores
native	3	16927500	6.11909	Amillepora23244	16925345-16928836	PKD1L2	polycystin 1 like 2; component of cation channel pores
native	3	16932500	10.7946	NA
native	3	16937500	15.7583	NA
native	3	16942500	16.1915	NA
native	3	16947500	14.5713	NA
native	3	16952500	11.7948	Amillepora23245	16951526-16955368	NA
native	3	16957500	7.03069	Amillepora23245	16951526-16955368	NA
native	3	16962500	2.71956	NA
native	3	16967500	1.95957	NA
inbred	3	16912500	0.682652	Amillepora23242	16909843-16919080	PIPOX	pipecolic acid and sarcosine oxidase
inbred	3	16917500	0.894093	Amillepora23242	16909843-16919080	PIPOX	pipecolic acid and sarcosine oxidase
inbred	3	16922500	0.750522	Amillepora23244	16925345-16928836	PKD1L2	polycystin 1 like 2; component of cation channel pores
inbred	3	16927500	0.948432	Amillepora23244	16925345-16928836	PKD1L2	polycystin 1 like 2; component of cation channel pores
inbred	3	16932500	1.35726	NA
inbred	3	16937500	1.98513	NA
inbred	3	16942500	1.75432	NA
inbred	3	16947500	1.8887	NA
inbred	3	16952500	1.69931	Amillepora23245	16951526-16955368	NA
inbred	3	16957500	1.3655	Amillepora23245	16951526-16955368	NA
inbred	3	16962500	1.26234	NA
inbred	3	16967500	0.927521	NA
