## Supplemental Table 4 for "Co-recruitment of relatives in a broadcast-spawning coral (*Acropora hyacinthus*) facilitates emergence of an inbred, genetically distinct group within a panmictic population"

### Sheet: Sheet1
50%-75% blue ancestry	% ancestry
NMP_126A	0.645
NMP_142J	0.678
NMP_147J	0.538
ST_114J	0.518
ST_119J	0.596
ST_121J	0.574
ST_H769	0.648
ST_H770	0.597
WOR_16A	0.594
> 75% blue ancestry	% ancestry
61 NMP_130J	1
63 NMP_131J	1
65 NMP_132J	1
67 NMP_133J	1
69 NMP_134J	1
72 NMP_136J	1
74 NMP_137J	1
76 NMP_138J	1
78 NMP_139J	1
80 NMP_140J	1
82 NMP_141J	1
87 NMP_144J	1
89 NMP_145J	1
103 NMP_152J	1
104 NMP_153J	1
192 ST_H766	1
193 ST_H767	1
253 WOR_65J	1
